# AI-Informed neoantigen prioritization enables a multi-epitope mRNA/LNP vaccine with antigen-specific immunogenicity and antitumor activity

**DOI:** 10.64898/2026.07.06.736667

**Authors:** Ayushi Verma, Sang Hoon Kim, Ban Seok Lee, Jong Hoo Lee, Hyeryung Kim, Hesung Now, Yoonjoo Choi, Dong-Sup Lee, Woong-Yang Park, Young Ae Park

**Author notes:** Correspondence should be addressed to Y.A. Park.

## Abstract

Personalized neoantigen vaccines are an emerging strategy for cancer immunotherapy, but their effectiveness depends on selecting tumor-specific antigens capable of inducing functional T-cell responses. The VACINUS AI-informed neoantigen prioritization framework previously identified and peptide-validated three immunogenic Tier 1 neoantigens in the B16F10 melanoma model. In this study, we extended that framework by translating these validated neoantigens into a multi-epitope messenger RNA vaccine formulated with lipid nanoparticles and evaluating its preclinical immunogenicity and antitumor activity. The three VACINUS-prioritized B16F10 neoantigens were encoded within a single multi-epitope construct, BF-V1_27-Ser, and formulated to generate BF-RNA-P. In B16F10 tumor-bearing mice, BF-RNA-P induced neoantigen-specific CD8+T-cell responses, with the strongest response directed against the B16F10-1-4 epitope. Combination with anti-PD-1 further enhanced vaccine-induced CD44+IFN-γ+ CD8+ T-cell activation, whereas anti-PD-1 alone did not induce detectable peptide-specific responses. BF-RNA-P also suppressed tumor growth in vivo, and combination treatment produced the strongest antitumor effect, reflected by reduced tumor volume and lower endpoint tumor burden. Together, these findings demonstrate that VACINUS-prioritized and peptide-validated neoantigens can be reformatted into a multi-epitope messenger RNA/lipid nanoparticle vaccine while retaining antigen-specific immunogenicity and antitumor activity. This study provides preclinical proof-of-concept for integrating AI-informed, TCR-aware neoantigen prioritization with messenger RNA/lipid nanoparticle delivery as a translational strategy for personalized cancer vaccine development.
