## Supplementary Tables for "AI-Informed neoantigen prioritization enables a multi-epitope mRNA/LNP vaccine with antigen-specific immunogenicity and antitumor activity"

### Sheet: ReadMe
Supplementary Tables
Manuscript title	AI-Informed Neoantigen Prioritization Enables a Multi-Epitope mRNA/LNP Vaccine with Antigen-Specific Immunogenicity and Antitumor Activity
Authors	Ayushi Verma, Sang Hoon Kim, Ban Seok Lee, Jong Hoo Lee, Hyeryung Kim, Hesung Now, Yoonjoo Choi, Dong-Sup Lee, Woong-Yang Park, and Young Ae Park
Corresponding author	Young Ae Park; ya.park@geninustx.com
File contents	Table S1-A, Table S1-B, Table S2, and Table S3
Table S1-A	mRNA-LNP formulation batch information and quality attributes
Table S1-B	Batch information and quality attributes of IVT mRNAs used in this study
Table S2	Epitope unit sequences and ORF information for the BF-V1_27-Ser multi-epitope mRNA construct
Table S3	In silico screening of unintended non-target MHC-I-binding peptide candidates across candidate BF-V1_27-Ser arrangements
Notes	Values are formatted for supplementary submission. Please verify final sequence disclosure and company-specific batch identifiers before journal upload.

### Sheet: Table S1-A
Supplementary Table S1-A | mRNA-LNP formulation batch information and quality attributes
Note: PDI, polydispersity index. Particle diameter and PDI indicate particle-size quality attributes recorded for each mRNA-LNP formulation batch.
Figure / study	mRNA construct	mRNA batch	mRNA-LNP batch	Cap type	LNP type	Encapsulation efficiency (%)	Particle diameter (nm)	PDI
Fig. 4/5 main study	BF-V1_27-Ser	GN001-DS241015	GN001-DP241029-1	ARCA	ALC-0315	68.1	127.6	0.117
Fig. 4/5 main study	BF-V1_27-Ser	GN001-DS241015	GN001-DP241105-1	ARCA	ALC-0315	63	132.2	0.137
Fig. 4/5 main study	BF-V1_27-Ser	GN001-DS241015	GN001-DP241112-1	ARCA	ALC-0315	82.8	110.4	0.171
Fig. 4 dose dependency	BF-V1_27-Ser	GN001-DS250617	GN001-DP250626-1	CleanCap® AG (3′-O-Me)	ALC-0315	74	110.2	0.09
Fig. 4 dose dependency	BF-V1_27-Ser	GN001-DS250617	GN001-DP250703-1	CleanCap® AG (3′-O-Me)	ALC-0315	57.9	123	0.066
Fig. 4 dose dependency	BF-V1_27-Ser	GN001-DS250617	GN001-DP250710-1	CleanCap® AG (3′-O-Me)	ALC-0315	60.7	122.5	0.063
Supplementary Fig. S1 (Cap comparison)	BF-V1_27-Ser	GN001-DS241015	GN001-DP241209-1	ARCA	ALC-0315	94.2	137.2	0.136
Supplementary Fig. S1 (Cap comparison)	BF-V1_27-Ser	GN001-DS241122	GN001-DP241209-2	CleanCap® AG (3′-O-Me)	ALC-0315	88.7	129	0.13
Supplementary Fig. S1 (Cap comparison)	BF-V1_27-Ser	GN001-DS241015	GN001-DP241216-1	ARCA	ALC-0315	90.9	153.4	0.131
Supplementary Fig. S1 (Cap comparison)	BF-V1_27-Ser	GN001-DS241122	GN001-DP241216-2	CleanCap® AG (3′-O-Me)	ALC-0315	82.2	145.5	0.107

### Sheet: Table S1-B
Supplementary Table S1-B | Batch information and quality attributes of IVT mRNAs used in this study
Note: mRNA concentration was determined by NanoDrop A260-based absorbance measurement and is reported in ng/µL. A260/A280 and A260/A230 values represent absorbance-based purity ratios. The TapeStation profile indicates confirmation of the expected mRNA size and predominant band pattern.
Figure / study	mRNA construct	mRNA batch	Cap type	mRNA concentration (ng/µL)	A260/A280 (absorbance purity ratio)	A260/A230 (absorbance purity ratio)	TapeStation profile
Fig. 4/5 main study	BF-V1_27-Ser	GN001-DS241015	ARCA	3864.4	2.28	2.41	Expected band observed
Fig. 4 dose dependency	BF-V1_27-Ser	GN001-DS250617	CleanCap® AG (3′-O-Me)	2355.4	2.3	2.8	Expected band observed
Supplementary Fig. S1 (Cap comparison)	BF-V1_27-Ser	GN001-DS241015	ARCA	3864.4	2.28	2.41	Expected band observed
Supplementary Fig. S1 (Cap comparison)	BF-V1_27-Ser	GN001-DS241122	CleanCap® AG (3′-O-Me)	2620.2	2.17	2.39	Expected band observed

### Sheet: Table S2
Supplementary Table S2 | Epitope unit sequences and ORF information for the BF-V1_27-Ser multi-epitope mRNA construct
Epitope name	Manuscript name	Epitope sequence	Epitope unit sequence
B16_mv1_7	B16F10-1-3	VSFAPLVQL	KNILAVSFAPLVQLSKNDNGTPDSVGL
B16_mv1_9	B16F10-1-4	CIIRNVQVL	PLAQAVAILQKHCCIIRNVQVLYSEQS
B16_mv1_8	B16F10-1-7	SAPRASTTA	SKTAMSSPGNSAPRASTTAVIQNVTGQ
mRNA construct	Amino acid sequence	mRNA sequence (ORF; sequence available from submitted construct information)
BF-V1_27-Ser	MKNILAVSFAPLVQLSKNDNGTPDSVGLPLAQAVAILQKHCCIIRNVQVLYSEQSSKTAMSSPGNSAPRASTTAVIQNVTGQ	AUGAAGAACAUCCUGGCCGUGAGCUUCGCCCCCCUGGUGCAGCUGAGCAAGAACGACAACGGCACCCCCGACAGCGUGGGCCUGCCCCUGGCCCAGGCCGUGGCCAUCCUGCAGAAGCACUGCUGCAUCAUCAGAAACGUGCA
Note: Epitope cores and epitope unit sequences are provided according to the BF-V1_27-Ser construct information supplied for this study.

### Sheet: Table S3
Supplementary Table S3 | In silico screening of unintended non-target MHC-I-binding peptide candidates across candidate BF-V1_27-Ser arrangements
Notes
1. Neoantigen order is listed from the N-terminus to the C-terminus of each candidate construct arrangement and is shown according to manuscript nomenclature.
2. B16F10-1-3, B16F10-1-4, and B16F10-1-7 correspond to B16_mv1_7, B16_mv1_9, and B16_mv1_8, respectively.
3. Intended neoepitopes were defined as the three validated 9-mer neoepitope cores incorporated into the construct: VSFAPLVQL, CIIRNVQVL, and SAPRASTTA.
4. For each candidate arrangement, 8–10-mer peptides were generated from the neoantigen-coding region composed of the three epitope-containing units using a one-amino-acid sliding-window approach.
5. Peptides were evaluated for predicted MHC-I binding affinity to H2-Kᵇ and H2-Dᵇ using NetMHCpan. Peptides with predicted binding affinity below 500 nM were retained as predicted MHC-I-binding peptide candidates.
6. Candidate peptides corresponding to the exact intended 9-mer neoepitope cores, as well as peptide candidates overlapping with these intended cores, were excluded when calculating the final unintended non-target MHC-I-binding peptide candidate count.
7. Candidate 2, corresponding to the B16F10-1-3 / B16F10-1-4 / B16F10-1-7 arrangement, was used as the final BF-V1_27-Ser construct arrangement in this study.
8. This analysis was performed as an exploratory in silico quality check and was not intended to establish superiority of one candidate arrangement over another.
Candidate construct ID	Neoantigen order	MHC-I allele	8–10-mer peptides generated	Predicted MHC-I-binding peptides (<500 nM)	Exact intended 9-mer neoepitope cores excluded	Intended-core-overlapping predicted binders excluded	Final unintended non-target MHC-I-binding peptide candidates	Use in final BF-V1_27-Ser construct
Candidate 1	B16F10-1-3 / B16F10-1-7 / B16F10-1-4	H2-Kᵇ	222	4	3	4	0	No; alternative candidate arrangement
Candidate 1	B16F10-1-3 / B16F10-1-7 / B16F10-1-4	H2-Dᵇ	222	1	3	1	0	No; alternative candidate arrangement
Candidate 2	B16F10-1-3 / B16F10-1-4 / B16F10-1-7	H2-Kᵇ	222	4	3	4	0	Yes; arrangement used for BF-V1_27-Ser construct
Candidate 2	B16F10-1-3 / B16F10-1-4 / B16F10-1-7	H2-Dᵇ	222	1	3	1	0	Yes; arrangement used for BF-V1_27-Ser construct
Candidate 3	B16F10-1-7 / B16F10-1-3 / B16F10-1-4	H2-Kᵇ	222	4	3	4	0	No; alternative candidate arrangement
Candidate 3	B16F10-1-7 / B16F10-1-3 / B16F10-1-4	H2-Dᵇ	222	1	3	1	0	No; alternative candidate arrangement
Candidate 4	B16F10-1-7 / B16F10-1-4 / B16F10-1-3	H2-Kᵇ	222	4	3	4	0	No; alternative candidate arrangement
Candidate 4	B16F10-1-7 / B16F10-1-4 / B16F10-1-3	H2-Dᵇ	222	1	3	1	0	No; alternative candidate arrangement
Candidate 5	B16F10-1-4 / B16F10-1-3 / B16F10-1-7	H2-Kᵇ	222	4	3	4	0	No; alternative candidate arrangement
Candidate 5	B16F10-1-4 / B16F10-1-3 / B16F10-1-7	H2-Dᵇ	222	1	3	1	0	No; alternative candidate arrangement
Candidate 6	B16F10-1-4 / B16F10-1-7 / B16F10-1-3	H2-Kᵇ	222	4	3	4	0	No; alternative candidate arrangement
Candidate 6	B16F10-1-4 / B16F10-1-7 / B16F10-1-3	H2-Dᵇ	222	1	3	1	0	No; alternative candidate arrangement
